# Genomic analysis of *Megalocytivirus* genomes reveals widespread recombination

**DOI:** 10.1101/2025.10.27.684589

**Authors:** Polly I. Hannaford, Lachlan Coff, Robyn N. Hall, Jeffrey Go, Nicholas J. G. Moody, Robert Lanfear

## Abstract

Megalocytiviruses are pathogens of global significance that can lead to substantial economic losses in aquaculture. Recombination among megalocytiviruses is typically assumed to be rare, although it has been relatively understudied. Here, we uncover widespread recombination within megalocytiviruses through detailed analyses of 63 *Megalocytivirus* genomes, including two which are newly sequenced and assembled. We also identify a number of genes which megalocytiviruses have likely obtained from outside the family *Iridoviridae* (iridovirids). These results have serious implications for the biosecurity management of megalocytiviruses, as they indicate that *Megalocytivirus* strains could be misclassified based on traditional approaches which target individual loci in the genome. We use this new knowledge of recombination to estimate updated phylogenetic trees of megalocytiviruses at the family-, genus-, and species-level. These trees show strong support for the designation of two novel species within the genus *Megalocytivirus* and highlight the difficulty of placing highly recombinant genomes in a single phylogenetic framework. We discuss the implications of our work for disease management, and the importance of genome-wide recombination detection and phylogenomic analysis in the classification and genetic characterisation of megalocytiviruses.
