## Supplementary data_Kinase gene_BLAST+ for "Genomic analysis of *Megalocytivirus* genomes reveals widespread recombination"

Description	Scientific Name	Max Score	Total Score	Query Cover	E value	Per. ident	Acc. Len	Accession
Angelfish iridovirus AFIV-16, complete genome	Angelfish iridovirus AFIV-16	1771	1771	100%	0.0	98.60	111127	=HYPERLINK("https://www.ncbi.nlm.nih.gov/nucleotide/MK689685.1?report=genbank&log$=nucltop&blast_rank=1&RID=6EEVS91S016","MK689685.1")
Infectious spleen and kidney necrosis virus isolate TLIV-2011, complete genome	Infectious spleen and kidney necrosis virus	1769	1769	100%	0.0	98.60	111309	=HYPERLINK("https://www.ncbi.nlm.nih.gov/nucleotide/MW883593.1?report=genbank&log$=nucltop&blast_rank=2&RID=6EEVS91S016","MW883593.1")
Infectious spleen and kidney necrosis virus isolate HGIV-2015, complete genome	Infectious spleen and kidney necrosis virus	1769	1769	100%	0.0	98.60	111138	=HYPERLINK("https://www.ncbi.nlm.nih.gov/nucleotide/MW883603.1?report=genbank&log$=nucltop&blast_rank=3&RID=6EEVS91S016","MW883603.1")
Infectious spleen and kidney necrosis virus isolate EFIV-2018, complete genome	Infectious spleen and kidney necrosis virus	1769	1769	100%	0.0	98.60	111369	=HYPERLINK("https://www.ncbi.nlm.nih.gov/nucleotide/MW273353.1?report=genbank&log$=nucltop&blast_rank=4&RID=6EEVS91S016","MW273353.1")
Infectious spleen and kidney necrosis virus, complete genome	Infectious spleen and kidney necrosis virus	1769	1769	100%	0.0	98.60	111362	=HYPERLINK("https://www.ncbi.nlm.nih.gov/nucleotide/NC_003494.1?report=genbank&log$=nucltop&blast_rank=5&RID=6EEVS91S016","NC_003494.1")
Infectious spleen and kidney necrosis virus isolate OGIV-PW-2018, complete genome	Infectious spleen and kidney necrosis virus	1769	1769	100%	0.0	98.60	111609	=HYPERLINK("https://www.ncbi.nlm.nih.gov/nucleotide/MW883606.1?report=genbank&log$=nucltop&blast_rank=6&RID=6EEVS91S016","MW883606.1")
Infectious spleen and kidney necrosis virus isolate NS-2404, complete genome	Infectious spleen and kidney necrosis virus	1769	1769	100%	0.0	98.60	112192	=HYPERLINK("https://www.ncbi.nlm.nih.gov/nucleotide/PV683077.1?report=genbank&log$=nucltop&blast_rank=7&RID=6EEVS91S016","PV683077.1")
Banggai cardinalfish iridovirus isolate BCIV/2017, complete genome	Banggai cardinalfish iridovirus	1769	1769	100%	0.0	98.60	111920	=HYPERLINK("https://www.ncbi.nlm.nih.gov/nucleotide/MT926123.1?report=genbank&log$=nucltop&blast_rank=8&RID=6EEVS91S016","MT926123.1")
Infectious spleen and kidney necrosis virus isolate DGIV_2010, complete genome	Infectious spleen and kidney necrosis virus	1769	1769	100%	0.0	98.60	111092	=HYPERLINK("https://www.ncbi.nlm.nih.gov/nucleotide/MW883604.1?report=genbank&log$=nucltop&blast_rank=9&RID=6EEVS91S016","MW883604.1")
Infectious spleen and kidney necrosis virus isolate TLIV-2015, complete genome	Infectious spleen and kidney necrosis virus	1769	1769	100%	0.0	98.60	111014	=HYPERLINK("https://www.ncbi.nlm.nih.gov/nucleotide/MW883601.1?report=genbank&log$=nucltop&blast_rank=10&RID=6EEVS91S016","MW883601.1")
Infectious spleen and kidney necrosis virus isolate NH-2005, complete genome	Infectious spleen and kidney necrosis virus	1769	1769	100%	0.0	98.60	111315	=HYPERLINK("https://www.ncbi.nlm.nih.gov/nucleotide/OP896201.1?report=genbank&log$=nucltop&blast_rank=11&RID=6EEVS91S016","OP896201.1")
Infectious spleen and kidney necrosis virus strain RSIV-Ku, complete genome	Infectious spleen and kidney necrosis virus	1769	1769	100%	0.0	98.60	111154	=HYPERLINK("https://www.ncbi.nlm.nih.gov/nucleotide/KT781098.1?report=genbank&log$=nucltop&blast_rank=12&RID=6EEVS91S016","KT781098.1")
Infectious spleen and kidney necrosis virus isolate NH-2021, complete genome	Infectious spleen and kidney necrosis virus	1769	1769	100%	0.0	98.60	111315	=HYPERLINK("https://www.ncbi.nlm.nih.gov/nucleotide/OR356116.1?report=genbank&log$=nucltop&blast_rank=13&RID=6EEVS91S016","OR356116.1")
Infectious spleen and kidney necrosis virus isolate TTIV-2011, complete genome	Infectious spleen and kidney necrosis virus	1769	1769	100%	0.0	98.60	110394	=HYPERLINK("https://www.ncbi.nlm.nih.gov/nucleotide/MW883594.1?report=genbank&log$=nucltop&blast_rank=14&RID=6EEVS91S016","MW883594.1")
Infectious spleen and kidney necrosis virus isolate XMIV-2015, complete genome	Infectious spleen and kidney necrosis virus	1769	1769	100%	0.0	98.60	110962	=HYPERLINK("https://www.ncbi.nlm.nih.gov/nucleotide/MW883602.1?report=genbank&log$=nucltop&blast_rank=15&RID=6EEVS91S016","MW883602.1")
Infectious spleen and kidney necrosis virus isolate EFIV-2019, complete genome	Infectious spleen and kidney necrosis virus	1769	1769	100%	0.0	98.60	111380	=HYPERLINK("https://www.ncbi.nlm.nih.gov/nucleotide/MW273354.1?report=genbank&log$=nucltop&blast_rank=16&RID=6EEVS91S016","MW273354.1")
Infectious spleen and kidney necrosis virus isolate TTIV-2015, complete genome	Infectious spleen and kidney necrosis virus	1769	1769	100%	0.0	98.60	111351	=HYPERLINK("https://www.ncbi.nlm.nih.gov/nucleotide/MW883599.1?report=genbank&log$=nucltop&blast_rank=17&RID=6EEVS91S016","MW883599.1")
Infectious spleen and kidney necrosis virus strain AK-ISKNV, complete genome	Infectious spleen and kidney necrosis virus	1768	1768	100%	0.0	98.49	110460	=HYPERLINK("https://www.ncbi.nlm.nih.gov/nucleotide/OR536350.1?report=genbank&log$=nucltop&blast_rank=18&RID=6EEVS91S016","OR536350.1")
Oxyeleotris marmoratus iridovirus isolate ZH, complete genome	Oxyeleotris marmoratus iridovirus	1768	1768	100%	0.0	98.49	112507	=HYPERLINK("https://www.ncbi.nlm.nih.gov/nucleotide/PQ152308.1?report=genbank&log$=nucltop&blast_rank=19&RID=6EEVS91S016","PQ152308.1")
Infectious spleen and kidney necrosis virus isolate ISKNV-ASB-23, complete genome	Infectious spleen and kidney necrosis virus	1768	1768	100%	0.0	98.49	112236	=HYPERLINK("https://www.ncbi.nlm.nih.gov/nucleotide/PP151097.1?report=genbank&log$=nucltop&blast_rank=20&RID=6EEVS91S016","PP151097.1")
Infectious spleen and kidney necrosis virus isolate XHIV-2015, complete genome	Infectious spleen and kidney necrosis virus	1768	1768	100%	0.0	98.49	110894	=HYPERLINK("https://www.ncbi.nlm.nih.gov/nucleotide/MW883600.1?report=genbank&log$=nucltop&blast_rank=21&RID=6EEVS91S016","MW883600.1")
Infectious spleen and kidney necrosis virus strain TIV-2020, complete genome	Infectious spleen and kidney necrosis virus	1767	1767	100%	0.0	98.49	111837	=HYPERLINK("https://www.ncbi.nlm.nih.gov/nucleotide/ON212400.1?report=genbank&log$=nucltop&blast_rank=22&RID=6EEVS91S016","ON212400.1")
Infectious spleen and kidney necrosis virus isolate OGIV-YK-2018, complete genome	Infectious spleen and kidney necrosis virus	1766	1766	100%	0.0	98.49	111105	=HYPERLINK("https://www.ncbi.nlm.nih.gov/nucleotide/MW883605.1?report=genbank&log$=nucltop&blast_rank=23&RID=6EEVS91S016","MW883605.1")
Infectious spleen and kidney necrosis virus strain LakeVolta_BF-2, complete genome	Infectious spleen and kidney necrosis virus	1766	1766	100%	0.0	98.49	111362	=HYPERLINK("https://www.ncbi.nlm.nih.gov/nucleotide/OQ513807.1?report=genbank&log$=nucltop&blast_rank=24&RID=6EEVS91S016","OQ513807.1")
Infectious spleen and kidney necrosis virus isolate Bali/Hybrid-grouper/2016/SVC-18-009, complete genome	Infectious spleen and kidney necrosis virus	1766	1766	100%	0.0	98.49	110961	=HYPERLINK("https://www.ncbi.nlm.nih.gov/nucleotide/MW464172.1?report=genbank&log$=nucltop&blast_rank=25&RID=6EEVS91S016","MW464172.1")
Infectious spleen and kidney necrosis virus isolate Bali/ Hybrid-grouper/2016/SVC-18-072, complete genome	Infectious spleen and kidney necrosis virus	1766	1766	100%	0.0	98.49	110919	=HYPERLINK("https://www.ncbi.nlm.nih.gov/nucleotide/MW557381.1?report=genbank&log$=nucltop&blast_rank=26&RID=6EEVS91S016","MW557381.1")
Infectious spleen and kidney necrosis virus isolate HGIV-Cantik1-2014, complete genome	Infectious spleen and kidney necrosis virus	1766	1766	100%	0.0	98.49	111039	=HYPERLINK("https://www.ncbi.nlm.nih.gov/nucleotide/MW883596.1?report=genbank&log$=nucltop&blast_rank=27&RID=6EEVS91S016","MW883596.1")
MAG: Infectious spleen and kidney necrosis virus isolate ISKNV_Ghana_TIV_2019, complete genome	Infectious spleen and kidney necrosis virus	1766	1766	100%	0.0	98.49	111831	=HYPERLINK("https://www.ncbi.nlm.nih.gov/nucleotide/OR670976.1?report=genbank&log$=nucltop&blast_rank=28&RID=6EEVS91S016","OR670976.1")
Infectious spleen and kidney necrosis virus isolate KU1, complete genome	Infectious spleen and kidney necrosis virus	1765	1765	100%	0.0	98.49	111487	=HYPERLINK("https://www.ncbi.nlm.nih.gov/nucleotide/MT128666.1?report=genbank&log$=nucltop&blast_rank=29&RID=6EEVS91S016","MT128666.1")
Infectious spleen and kidney necrosis virus isolate KU2, complete genome	Infectious spleen and kidney necrosis virus	1765	1765	100%	0.0	98.49	111610	=HYPERLINK("https://www.ncbi.nlm.nih.gov/nucleotide/MT128667.1?report=genbank&log$=nucltop&blast_rank=30&RID=6EEVS91S016","MT128667.1")
Banggai cardinalfish iridovirus isolate BCIV/WVL17393/2012, complete genome	Banggai cardinalfish iridovirus	1761	1761	100%	0.0	98.02	112618	=HYPERLINK("https://www.ncbi.nlm.nih.gov/nucleotide/MN432490.1?report=genbank&log$=nucltop&blast_rank=31&RID=6EEVS91S016","MN432490.1")
Infectious spleen and kidney necrosis virus isolate BCIV-2015, complete genome	Infectious spleen and kidney necrosis virus	1761	1761	100%	0.0	98.02	111666	=HYPERLINK("https://www.ncbi.nlm.nih.gov/nucleotide/MW883595.1?report=genbank&log$=nucltop&blast_rank=32&RID=6EEVS91S016","MW883595.1")
Largemouth bass ulcerative syndrome virus isolate LBUSV-GZ, complete genome	Largemouth bass ulcerative syndrome virus	1759	1759	100%	0.0	98.02	112248	=HYPERLINK("https://www.ncbi.nlm.nih.gov/nucleotide/OP009387.1?report=genbank&log$=nucltop&blast_rank=33&RID=6EEVS91S016","OP009387.1")
Infectious spleen and kidney necrosis virus isolate OGIV-HN-2018-001, complete genome	Infectious spleen and kidney necrosis virus	1758	1758	100%	0.0	97.91	110699	=HYPERLINK("https://www.ncbi.nlm.nih.gov/nucleotide/PP974677.1?report=genbank&log$=nucltop&blast_rank=34&RID=6EEVS91S016","PP974677.1")
Spotted knifejaw iridovirus, complete genome	Spotted knifejaw iridovirus	1758	1758	100%	0.0	97.91	111198	=HYPERLINK("https://www.ncbi.nlm.nih.gov/nucleotide/MT986830.1?report=genbank&log$=nucltop&blast_rank=35&RID=6EEVS91S016","MT986830.1")
Large yellow croaker iridovirus, complete genome	Large yellow croaker iridovirus	1745	1745	100%	0.0	97.33	111760	=HYPERLINK("https://www.ncbi.nlm.nih.gov/nucleotide/AY779031.1?report=genbank&log$=nucltop&blast_rank=36&RID=6EEVS91S016","AY779031.1")
Pompano iridovirus isolate PIV2016, complete genome	Pompano iridovirus	1706	1706	100%	0.0	94.19	112052	=HYPERLINK("https://www.ncbi.nlm.nih.gov/nucleotide/MK098187.1?report=genbank&log$=nucltop&blast_rank=37&RID=6EEVS91S016","MK098187.1")
Megalocytivirus FD201807, complete genome	Megalocytivirus FD201807	1706	1706	100%	0.0	94.19	112214	=HYPERLINK("https://www.ncbi.nlm.nih.gov/nucleotide/OQ475017.1?report=genbank&log$=nucltop&blast_rank=38&RID=6EEVS91S016","OQ475017.1")
Red sea bream iridovirus genomic DNA, circular physical map, complete sequence	Red seabream iridovirus	1706	1706	100%	0.0	94.19	112415	=HYPERLINK("https://www.ncbi.nlm.nih.gov/nucleotide/AB104413.1?report=genbank&log$=nucltop&blast_rank=39&RID=6EEVS91S016","AB104413.1")
Pompano iridovirus isolate PIV2014a, complete genome	Pompano iridovirus	1706	1706	100%	0.0	94.19	112377	=HYPERLINK("https://www.ncbi.nlm.nih.gov/nucleotide/MK098186.1?report=genbank&log$=nucltop&blast_rank=40&RID=6EEVS91S016","MK098186.1")
Pompano iridovirus isolate PIV2010, complete genome	Pompano iridovirus	1706	1706	100%	0.0	94.19	112321	=HYPERLINK("https://www.ncbi.nlm.nih.gov/nucleotide/MK098185.1?report=genbank&log$=nucltop&blast_rank=41&RID=6EEVS91S016","MK098185.1")
Large yellow croaker iridovirus isolate ZS-1, complete genome	Large yellow croaker iridovirus	1703	1703	100%	0.0	94.19	111854	=HYPERLINK("https://www.ncbi.nlm.nih.gov/nucleotide/OL774653.1?report=genbank&log$=nucltop&blast_rank=42&RID=6EEVS91S016","OL774653.1")
Large yellow croaker iridovirus isolate ZS-3, complete genome	Large yellow croaker iridovirus	1703	1703	100%	0.0	94.19	112362	=HYPERLINK("https://www.ncbi.nlm.nih.gov/nucleotide/OL774655.1?report=genbank&log$=nucltop&blast_rank=43&RID=6EEVS91S016","OL774655.1")
Large yellow croaker iridovirus isolate ZS-2, complete genome	Large yellow croaker iridovirus	1703	1703	100%	0.0	94.19	112041	=HYPERLINK("https://www.ncbi.nlm.nih.gov/nucleotide/OL774654.1?report=genbank&log$=nucltop&blast_rank=44&RID=6EEVS91S016","OL774654.1")
Large yellow croaker iridovirus isolate Zhoushan, complete genome	Large yellow croaker iridovirus	1703	1703	100%	0.0	94.19	112043	=HYPERLINK("https://www.ncbi.nlm.nih.gov/nucleotide/MW139932.1?report=genbank&log$=nucltop&blast_rank=45&RID=6EEVS91S016","MW139932.1")
Spotted knifejaw iridovirus isolate SKIV-TJ, complete genome	Spotted knifejaw iridovirus	1703	1703	100%	0.0	93.84	112489	=HYPERLINK("https://www.ncbi.nlm.nih.gov/nucleotide/ON075463.1?report=genbank&log$=nucltop&blast_rank=46&RID=6EEVS91S016","ON075463.1")
Red seabream iridovirus isolate 17SbTy, complete genome	Red seabream iridovirus	1703	1703	100%	0.0	93.84	112360	=HYPERLINK("https://www.ncbi.nlm.nih.gov/nucleotide/OK042108.1?report=genbank&log$=nucltop&blast_rank=47&RID=6EEVS91S016","OK042108.1")
Red seabream iridovirus isolate SBIV-VP13, complete genome	Red seabream iridovirus	1703	1703	100%	0.0	93.84	112158	=HYPERLINK("https://www.ncbi.nlm.nih.gov/nucleotide/ON740976.1?report=genbank&log$=nucltop&blast_rank=48&RID=6EEVS91S016","ON740976.1")
Red seabream iridovirus DNA, complete sequence, strain: RIE12-1	Red seabream iridovirus	1703	1703	100%	0.0	93.84	112590	=HYPERLINK("https://www.ncbi.nlm.nih.gov/nucleotide/AP017456.1?report=genbank&log$=nucltop&blast_rank=49&RID=6EEVS91S016","AP017456.1")
Red seabream iridovirus strain RSIV_121, complete genome	Red seabream iridovirus	1703	1703	100%	0.0	93.84	111557	=HYPERLINK("https://www.ncbi.nlm.nih.gov/nucleotide/MT798582.1?report=genbank&log$=nucltop&blast_rank=50&RID=6EEVS91S016","MT798582.1")
Red seabream iridovirus isolate SBIV-V12, complete genome	Red seabream iridovirus	1703	1703	100%	0.0	93.84	111876	=HYPERLINK("https://www.ncbi.nlm.nih.gov/nucleotide/ON743042.1?report=genbank&log$=nucltop&blast_rank=51&RID=6EEVS91S016","ON743042.1")
Rock bream iridovirus isolate RBIV-C1, complete genome	Rock bream iridovirus	1703	1703	100%	0.0	93.84	112333	=HYPERLINK("https://www.ncbi.nlm.nih.gov/nucleotide/KC244182.1?report=genbank&log$=nucltop&blast_rank=52&RID=6EEVS91S016","KC244182.1")
Red seabream iridovirus isolate KagYT-96, complete genome	Red seabream iridovirus	1703	1703	100%	0.0	93.84	112710	=HYPERLINK("https://www.ncbi.nlm.nih.gov/nucleotide/MK689686.1?report=genbank&log$=nucltop&blast_rank=53&RID=6EEVS91S016","MK689686.1")
Giant sea perch iridovirus - K1 isolate GSIV-K1, complete genome	giant sea perch iridovirus - K1	1703	1703	100%	0.0	93.84	112565	=HYPERLINK("https://www.ncbi.nlm.nih.gov/nucleotide/KT804738.1?report=genbank&log$=nucltop&blast_rank=54&RID=6EEVS91S016","KT804738.1")
Red seabream iridovirus isolate 17RbGs, complete genome	Red seabream iridovirus	1703	1703	100%	0.0	93.84	112235	=HYPERLINK("https://www.ncbi.nlm.nih.gov/nucleotide/OK042109.1?report=genbank&log$=nucltop&blast_rank=55&RID=6EEVS91S016","OK042109.1")
Infectious spleen and kidney necrosis virus isolate RSIV-HGIV-Cantik-2014, complete genome	Infectious spleen and kidney necrosis virus	1703	1703	100%	0.0	93.84	112717	=HYPERLINK("https://www.ncbi.nlm.nih.gov/nucleotide/MW883598.1?report=genbank&log$=nucltop&blast_rank=56&RID=6EEVS91S016","MW883598.1")
Turbot reddish body iridovirus, complete genome	Turbot reddish body iridovirus	1693	1693	100%	0.0	93.49	110104	=HYPERLINK("https://www.ncbi.nlm.nih.gov/nucleotide/GQ273492.1?report=genbank&log$=nucltop&blast_rank=57&RID=6EEVS91S016","GQ273492.1")
South American cichlid iridovirus, complete genome	South American cichlid iridovirus	1675	1675	100%	0.0	92.44	111347	=HYPERLINK("https://www.ncbi.nlm.nih.gov/nucleotide/MG570131.1?report=genbank&log$=nucltop&blast_rank=58&RID=6EEVS91S016","MG570131.1")
Three spot gourami iridovirus, complete genome	Three spot gourami iridovirus	1675	1675	100%	0.0	92.44	111591	=HYPERLINK("https://www.ncbi.nlm.nih.gov/nucleotide/MG570132.1?report=genbank&log$=nucltop&blast_rank=59&RID=6EEVS91S016","MG570132.1")
Small yellow croaker iridovirus isolate Zhoushan, complete genome	Small yellow croaker iridovirus	1634	1634	96%	0.0	94.06	110560	=HYPERLINK("https://www.ncbi.nlm.nih.gov/nucleotide/OL310752.1?report=genbank&log$=nucltop&blast_rank=60&RID=6EEVS91S016","OL310752.1")
Orange-spotted grouper iridovirus, complete genome	orange spotted grouper iridovirus	1590	1706	100%	0.0	93.56	112636	=HYPERLINK("https://www.ncbi.nlm.nih.gov/nucleotide/AY894343.1?report=genbank&log$=nucltop&blast_rank=61&RID=6EEVS91S016","AY894343.1")
Rock bream iridovirus strain RBIV-KOR-TY1 from South Korea, complete genome	Rock bream iridovirus	1026	1699	100%	0.0	88.67	112080	=HYPERLINK("https://www.ncbi.nlm.nih.gov/nucleotide/AY532606.1?report=genbank&log$=nucltop&blast_rank=62&RID=6EEVS91S016","AY532606.1")
MAG: Threespine stickleback iridovirus isolate STMY_2012_42, partial sequence	Threespine stickleback iridovirus	918	918	100%	0.0	52.35	79043	=HYPERLINK("https://www.ncbi.nlm.nih.gov/nucleotide/PQ335173.1?report=genbank&log$=nucltop&blast_rank=63&RID=6EEVS91S016","PQ335173.1")
Scale drop disease virus isolate C4575, partial genome	Scale drop disease virus	383	383	99%	3e-109	29.95	124244	=HYPERLINK("https://www.ncbi.nlm.nih.gov/nucleotide/NC_027778.1?report=genbank&log$=nucltop&blast_rank=64&RID=6EEVS91S016","NC_027778.1")
Scale drop disease virus isolate SDDV_Thai_2019, complete genome	Scale drop disease virus	383	383	99%	3e-109	29.95	131129	=HYPERLINK("https://www.ncbi.nlm.nih.gov/nucleotide/MN562489.1?report=genbank&log$=nucltop&blast_rank=65&RID=6EEVS91S016","MN562489.1")
Scale drop disease virus isolate GF_MU1, complete genome	Scale drop disease virus	383	383	99%	3e-109	29.95	131276	=HYPERLINK("https://www.ncbi.nlm.nih.gov/nucleotide/MT521409.1?report=genbank&log$=nucltop&blast_rank=66&RID=6EEVS91S016","MT521409.1")
Scale drop disease virus strain TH7_2019, complete genome	Scale drop disease virus	383	383	99%	3e-109	29.95	131759	=HYPERLINK("https://www.ncbi.nlm.nih.gov/nucleotide/PP660347.1?report=genbank&log$=nucltop&blast_rank=67&RID=6EEVS91S016","PP660347.1")
Scale drop disease virus isolate SDDV-ZH-06/20, complete genome	Scale drop disease virus	383	383	99%	3e-109	29.95	131893	=HYPERLINK("https://www.ncbi.nlm.nih.gov/nucleotide/OM037668.2?report=genbank&log$=nucltop&blast_rank=68&RID=6EEVS91S016","OM037668.2")
European chub iridovirus isolate LEC15001, complete genome	European chub iridovirus	372	372	99%	2e-105	29.06	128216	=HYPERLINK("https://www.ncbi.nlm.nih.gov/nucleotide/MK637631.1?report=genbank&log$=nucltop&blast_rank=69&RID=6EEVS91S016","MK637631.1")
Lymphocystis disease virus - isolate China, complete genome	lymphocystis disease virus-China	65.5	65.5	33%	4e-06	21.96	186250	=HYPERLINK("https://www.ncbi.nlm.nih.gov/nucleotide/NC_005902.1?report=genbank&log$=nucltop&blast_rank=70&RID=6EEVS91S016","NC_005902.1")
Lymphocystis disease virus 2 LCDV-JP_Oita_2018 DNA, complete genome	Lymphocystis disease virus 2	65.5	65.5	33%	4e-06	21.96	186627	=HYPERLINK("https://www.ncbi.nlm.nih.gov/nucleotide/LC534415.1?report=genbank&log$=nucltop&blast_rank=71&RID=6EEVS91S016","LC534415.1")
Anopheles minimus irodovirus isolate AMIV, complete genome	Chloriridovirus anopheles1	63.2	63.2	41%	2e-05	21.15	163023	=HYPERLINK("https://www.ncbi.nlm.nih.gov/nucleotide/NC_023848.1?report=genbank&log$=nucltop&blast_rank=72&RID=6EEVS91S016","NC_023848.1")
Lymphocystis disease virus 4 isolate LCDV-WC, complete genome	Lymphocystis disease virus 4	58.5	58.5	31%	4e-04	22.10	211086	=HYPERLINK("https://www.ncbi.nlm.nih.gov/nucleotide/NC_055603.1?report=genbank&log$=nucltop&blast_rank=73&RID=6EEVS91S016","NC_055603.1")
Invertebrate iridescent virus 30 complete genome	Invertebrate iridescent virus 30	58.2	58.2	44%	6e-04	19.91	198533	=HYPERLINK("https://www.ncbi.nlm.nih.gov/nucleotide/NC_023611.1?report=genbank&log$=nucltop&blast_rank=74&RID=6EEVS91S016","NC_023611.1")
MAG: uncultured Celeribacter sp. isolate 2ffc11d9-f1e0-4a9f-89d8-c1d13813ac95 genome assembly, chromosome: 1	uncultured Celeribacter sp.	57.4	57.4	6%	0.001	44.90	3705684	=HYPERLINK("https://www.ncbi.nlm.nih.gov/nucleotide/OY780935.1?report=genbank&log$=nucltop&blast_rank=75&RID=6EEVS91S016","OY780935.1")
Invertebrate iridovirus 22 complete genome	Invertebrate iridescent virus 22	57.0	57.0	40%	0.002	19.47	197693	=HYPERLINK("https://www.ncbi.nlm.nih.gov/nucleotide/NC_021901.1?report=genbank&log$=nucltop&blast_rank=76&RID=6EEVS91S016","NC_021901.1")
Armadillidium vulgare iridescent virus complete genome	Armadillidium vulgare iridescent virus	56.6	56.6	41%	0.002	20.30	220222	=HYPERLINK("https://www.ncbi.nlm.nih.gov/nucleotide/NC_024451.1?report=genbank&log$=nucltop&blast_rank=77&RID=6EEVS91S016","NC_024451.1")
Paracoccus zhejiangensis strain J6 chromosome, complete genome	Paracoccus zhejiangensis	56.2	56.2	5%	0.003	47.73	3985112	=HYPERLINK("https://www.ncbi.nlm.nih.gov/nucleotide/CP025430.1?report=genbank&log$=nucltop&blast_rank=78&RID=6EEVS91S016","CP025430.1")
Invertebrate iridescent virus 22 isolate IIV22Aberystwyth complete genome	Invertebrate iridescent virus 22	55.8	55.8	40%	0.003	19.47	196456	=HYPERLINK("https://www.ncbi.nlm.nih.gov/nucleotide/NC_023615.1?report=genbank&log$=nucltop&blast_rank=79&RID=6EEVS91S016","NC_023615.1")
MAG: uncultured Celeribacter sp. isolate c6d98472-ed9a-4488-a109-c06c7d8a7a8f genome assembly, chromosome: 1	uncultured Celeribacter sp.	55.5	55.5	6%	0.004	42.86	3646408	=HYPERLINK("https://www.ncbi.nlm.nih.gov/nucleotide/OY764023.1?report=genbank&log$=nucltop&blast_rank=80&RID=6EEVS91S016","OY764023.1")
Paracoccus alcaliphilus strain TK 1015 = DSM 8512 chromosome, complete genome	Paracoccus alcaliphilus	55.1	55.1	8%	0.006	34.72	3557425	=HYPERLINK("https://www.ncbi.nlm.nih.gov/nucleotide/CP067124.1?report=genbank&log$=nucltop&blast_rank=81&RID=6EEVS91S016","CP067124.1")
Invertebrate iridovirus 25 complete genome	Invertebrate iridovirus 25	54.3	54.3	30%	0.009	20.61	204815	=HYPERLINK("https://www.ncbi.nlm.nih.gov/nucleotide/NC_023613.1?report=genbank&log$=nucltop&blast_rank=82&RID=6EEVS91S016","NC_023613.1")
PREDICTED: Cynoglossus semilaevis protein O-glucosyltransferase 2 (poglut2), transcript variant X3, misc_RNA	Cynoglossus semilaevis	53.5	53.5	17%	0.011	24.69	2151	=HYPERLINK("https://www.ncbi.nlm.nih.gov/nucleotide/XR_003052330.1?report=genbank&log$=nucltop&blast_rank=83&RID=6EEVS91S016","XR_003052330.1")
PREDICTED: Cynoglossus semilaevis protein O-glucosyltransferase 2 (poglut2), transcript variant X1, mRNA	Cynoglossus semilaevis	53.5	53.5	17%	0.011	24.69	2156	=HYPERLINK("https://www.ncbi.nlm.nih.gov/nucleotide/XM_025064143.1?report=genbank&log$=nucltop&blast_rank=84&RID=6EEVS91S016","XM_025064143.1")
PREDICTED: Cynoglossus semilaevis protein O-glucosyltransferase 2 (poglut2), transcript variant X2, mRNA	Cynoglossus semilaevis	53.5	53.5	17%	0.011	24.69	2167	=HYPERLINK("https://www.ncbi.nlm.nih.gov/nucleotide/XM_025064144.1?report=genbank&log$=nucltop&blast_rank=85&RID=6EEVS91S016","XM_025064144.1")
PREDICTED: Cynoglossus semilaevis protein O-glucosyltransferase 2 (poglut2), transcript variant X4, misc_RNA	Cynoglossus semilaevis	53.5	53.5	17%	0.011	24.69	2183	=HYPERLINK("https://www.ncbi.nlm.nih.gov/nucleotide/XR_003052331.1?report=genbank&log$=nucltop&blast_rank=86&RID=6EEVS91S016","XR_003052331.1")
Wiseana iridescent virus, complete genome	Wiseana iridescent virus	53.9	53.9	30%	0.013	20.61	205791	=HYPERLINK("https://www.ncbi.nlm.nih.gov/nucleotide/NC_015780.1?report=genbank&log$=nucltop&blast_rank=87&RID=6EEVS91S016","NC_015780.1")
MAG: Bradyrhizobium sp. isolate bin51 chromosome	Bradyrhizobium sp.	53.9	53.9	6%	0.013	47.92	5518564	=HYPERLINK("https://www.ncbi.nlm.nih.gov/nucleotide/CP070711.1?report=genbank&log$=nucltop&blast_rank=88&RID=6EEVS91S016","CP070711.1")
PREDICTED: Cynoglossus semilaevis protein O-glucosyltransferase 2 (poglut2), transcript variant X5, mRNA	Cynoglossus semilaevis	52.8	52.8	10%	0.014	29.47	1405	=HYPERLINK("https://www.ncbi.nlm.nih.gov/nucleotide/XM_025064145.1?report=genbank&log$=nucltop&blast_rank=89&RID=6EEVS91S016","XM_025064145.1")
Invertebrate iridescent virus 3, complete genome	Invertebrate iridescent virus 3	53.5	53.5	27%	0.015	20.74	191100	=HYPERLINK("https://www.ncbi.nlm.nih.gov/nucleotide/NC_008187.1?report=genbank&log$=nucltop&blast_rank=90&RID=6EEVS91S016","NC_008187.1")
Bivalve iridovirus 1 isolate BiIV1/exCerastodermaEdule/WashEstuary, complete genome	Bivalve iridovirus 1	53.1	53.1	18%	0.020	23.95	179695	=HYPERLINK("https://www.ncbi.nlm.nih.gov/nucleotide/PQ846775.1?report=genbank&log$=nucltop&blast_rank=91&RID=6EEVS91S016","PQ846775.1")
Lymphocystis disease virus Sa isolate SA9, complete genome	Lymphocystis disease virus Sa	53.1	53.1	31%	0.023	22.42	208501	=HYPERLINK("https://www.ncbi.nlm.nih.gov/nucleotide/NC_033423.1?report=genbank&log$=nucltop&blast_rank=92&RID=6EEVS91S016","NC_033423.1")
PREDICTED: Pempheris klunzingeri protein O-glucosyltransferase 2 (poglut2), mRNA	Pempheris klunzingeri	52.0	52.0	17%	0.033	23.46	1784	=HYPERLINK("https://www.ncbi.nlm.nih.gov/nucleotide/XM_070838057.1?report=genbank&log$=nucltop&blast_rank=93&RID=6EEVS91S016","XM_070838057.1")
PREDICTED: Takifugu flavidus protein O-glucosyltransferase 2 (poglut2), mRNA	Takifugu flavidus	51.6	51.6	25%	0.049	22.89	2116	=HYPERLINK("https://www.ncbi.nlm.nih.gov/nucleotide/XM_057042964.1?report=genbank&log$=nucltop&blast_rank=94&RID=6EEVS91S016","XM_057042964.1")
