## Supplementary data_RR-2 gene_BLAST+ for "Genomic analysis of *Megalocytivirus* genomes reveals widespread recombination"

Description	Scientific Name	Max Score	Total Score	Query Cover	E value	Per. ident	Acc. Len	Accession
putative ribonucleotide reductase small subunit [Infectious spleen and kidney necrosis virus]	Infectious spleen and kidney necrosis virus	651	651	100%	0.0	100.00	312	=HYPERLINK("https://www.ncbi.nlm.nih.gov/protein/NP_612246.1?report=genbank&log$=prottop&blast_rank=1&RID=6EDRKX7H016","NP_612246.1")
ribonucleotide reductase small subunit [Infectious spleen and kidney necrosis virus]	Infectious spleen and kidney necrosis virus	650	650	100%	0.0	100.00	322	=HYPERLINK("https://www.ncbi.nlm.nih.gov/protein/AMM04435.1?report=genbank&log$=prottop&blast_rank=2&RID=6EDRKX7H016","AMM04435.1")
ribonucleotide diphosphate reductase small subunit [Infectious spleen and kidney necrosis virus]	Infectious spleen and kidney necrosis virus	648	648	100%	0.0	99.36	312	=HYPERLINK("https://www.ncbi.nlm.nih.gov/protein/UWH18813.1?report=genbank&log$=prottop&blast_rank=3&RID=6EDRKX7H016","UWH18813.1")
ribonucleotide reductase beta subunit [Banggai cardinalfish iridovirus]	Banggai cardinalfish iridovirus	647	647	100%	0.0	99.36	322	=HYPERLINK("https://www.ncbi.nlm.nih.gov/protein/QJC63377.1?report=genbank&log$=prottop&blast_rank=4&RID=6EDRKX7H016","QJC63377.1")
ORF023R [Largemouth bass ulcerative syndrome virus]	Largemouth bass ulcerative syndrome virus	644	644	100%	0.0	99.04	322	=HYPERLINK("https://www.ncbi.nlm.nih.gov/protein/WEP24562.1?report=genbank&log$=prottop&blast_rank=5&RID=6EDRKX7H016","WEP24562.1")
RecName: Full=Ribonucleoside-diphosphate reductase small chain; AltName: Full=Ribonucleotide reductase small subunit [Red seabream iridovirus]	Red seabream iridovirus	634	634	100%	0.0	96.47	312	=HYPERLINK("https://www.ncbi.nlm.nih.gov/protein/Q9QTF2.1?report=genbank&log$=prottop&blast_rank=6&RID=6EDRKX7H016","Q9QTF2.1")
ribonucleotide reductase small chain [Rock bream iridovirus]	Rock bream iridovirus	632	632	100%	0.0	96.15	312	=HYPERLINK("https://www.ncbi.nlm.nih.gov/protein/AAT71841.1?report=genbank&log$=prottop&blast_rank=7&RID=6EDRKX7H016","AAT71841.1")
ribonucleotide diphosphate reductase small subunit [Red seabream iridovirus]	Red seabream iridovirus	632	632	100%	0.0	96.15	312	=HYPERLINK("https://www.ncbi.nlm.nih.gov/protein/QIQ54588.1?report=genbank&log$=prottop&blast_rank=8&RID=6EDRKX7H016","QIQ54588.1")
ribonucleotide reductase small chain [orange spotted grouper iridovirus]	orange spotted grouper iridovirus	630	630	100%	0.0	95.83	312	=HYPERLINK("https://www.ncbi.nlm.nih.gov/protein/AAX82336.1?report=genbank&log$=prottop&blast_rank=9&RID=6EDRKX7H016","AAX82336.1")
ribonucleotide reductase small chain [Large yellow croaker iridovirus]	Large yellow croaker iridovirus	630	630	100%	0.0	96.15	312	=HYPERLINK("https://www.ncbi.nlm.nih.gov/protein/QQA04020.1?report=genbank&log$=prottop&blast_rank=10&RID=6EDRKX7H016","QQA04020.1")
ribonucleotide reductase small chain [Turbot reddish body iridovirus]	Turbot reddish body iridovirus	629	629	100%	0.0	96.15	312	=HYPERLINK("https://www.ncbi.nlm.nih.gov/protein/ADE34370.1?report=genbank&log$=prottop&blast_rank=11&RID=6EDRKX7H016","ADE34370.1")
ribonucleotide reductase beta subunit [South American cichlid iridovirus]	South American cichlid iridovirus	624	624	100%	0.0	95.83	312	=HYPERLINK("https://www.ncbi.nlm.nih.gov/protein/AVR29680.1?report=genbank&log$=prottop&blast_rank=12&RID=6EDRKX7H016","AVR29680.1")
ribonucleotide diphosphate reductase small subunit [Small yellow croaker iridovirus]	Small yellow croaker iridovirus	510	510	81%	0.0	96.44	253	=HYPERLINK("https://www.ncbi.nlm.nih.gov/protein/UFQ21651.1?report=genbank&log$=prottop&blast_rank=13&RID=6EDRKX7H016","UFQ21651.1")
ribonucleotide reductase beta subunit [Infectious spleen and kidney necrosis virus]	Infectious spleen and kidney necrosis virus	483	483	74%	2e-170	100.00	242	=HYPERLINK("https://www.ncbi.nlm.nih.gov/protein/QPO16272.1?report=genbank&log$=prottop&blast_rank=14&RID=6EDRKX7H016","QPO16272.1")
MAG: ribonucleotide reductase small subunit [Threespine stickleback iridovirus]	Threespine stickleback iridovirus	482	482	100%	5e-169	72.93	314	=HYPERLINK("https://www.ncbi.nlm.nih.gov/protein/XIT78978.1?report=genbank&log$=prottop&blast_rank=15&RID=6EDRKX7H016","XIT78978.1")
hypothetical protein CAPTEDRAFT_162025 [Capitella teleta]	Capitella teleta	387	387	99%	2e-131	60.76	321	=HYPERLINK("https://www.ncbi.nlm.nih.gov/protein/ELU14627.1?report=genbank&log$=prottop&blast_rank=16&RID=6EDRKX7H016","ELU14627.1")
ribonucleoside-diphosphate reductase subunit M2 B-like [Anneissia japonica]	Anneissia japonica	389	389	99%	6e-131	60.26	400	=HYPERLINK("https://www.ncbi.nlm.nih.gov/protein/XP_033120953.1?report=genbank&log$=prottop&blast_rank=17&RID=6EDRKX7H016","XP_033120953.1")
ribonucleoside-diphosphate reductase subunit M2 B [Bufo gargarizans]	Bufo gargarizans	387	387	99%	8e-131	60.38	350	=HYPERLINK("https://www.ncbi.nlm.nih.gov/protein/XP_044148689.1?report=genbank&log$=prottop&blast_rank=18&RID=6EDRKX7H016","XP_044148689.1")
hypothetical protein ACEWY4_021812 [Coilia grayii]	Coilia grayii	387	387	99%	2e-130	59.74	385	=HYPERLINK("https://www.ncbi.nlm.nih.gov/protein/KAL2081994.1?report=genbank&log$=prottop&blast_rank=19&RID=6EDRKX7H016","KAL2081994.1")
ribonucleoside-diphosphate reductase subunit M2 [Clupea harengus]	Clupea harengus	387	387	99%	2e-130	59.74	385	=HYPERLINK("https://www.ncbi.nlm.nih.gov/protein/XP_012679327.2?report=genbank&log$=prottop&blast_rank=20&RID=6EDRKX7H016","XP_012679327.2")
ribonucleoside-diphosphate reductase subunit M2 [Austrofundulus limnaeus]	Austrofundulus limnaeus	387	387	99%	2e-130	59.11	382	=HYPERLINK("https://www.ncbi.nlm.nih.gov/protein/XP_013881932.1?report=genbank&log$=prottop&blast_rank=21&RID=6EDRKX7H016","XP_013881932.1")
ribonucleoside-diphosphate reductase subunit M2 [Cyprinodon tularosa]	Cyprinodon tularosa	387	387	99%	2e-130	59.74	385	=HYPERLINK("https://www.ncbi.nlm.nih.gov/protein/XP_038150222.1?report=genbank&log$=prottop&blast_rank=22&RID=6EDRKX7H016","XP_038150222.1")
PREDICTED: ribonucleoside-diphosphate reductase subunit M2 [Cyprinodon variegatus]	Cyprinodon variegatus	387	387	99%	3e-130	59.74	384	=HYPERLINK("https://www.ncbi.nlm.nih.gov/protein/XP_015237939.1?report=genbank&log$=prottop&blast_rank=23&RID=6EDRKX7H016","XP_015237939.1")
ribonucleoside-diphosphate reductase subunit M2 isoform X1 [Paramisgurnus dabryanus]	Paramisgurnus dabryanus	387	387	100%	4e-130	58.60	386	=HYPERLINK("https://www.ncbi.nlm.nih.gov/protein/XP_065112950.1?report=genbank&log$=prottop&blast_rank=24&RID=6EDRKX7H016","XP_065112950.1")
ribonucleoside-diphosphate reductase subunit M2-like isoform X2 [Cyprinodon tularosa]	Cyprinodon tularosa	387	387	99%	4e-130	59.74	382	=HYPERLINK("https://www.ncbi.nlm.nih.gov/protein/XP_038150238.1?report=genbank&log$=prottop&blast_rank=25&RID=6EDRKX7H016","XP_038150238.1")
ribonucleoside-diphosphate reductase subunit M2 isoform X2 [Engraulis encrasicolus]	Engraulis encrasicolus	385	385	99%	5e-130	59.74	364	=HYPERLINK("https://www.ncbi.nlm.nih.gov/protein/XP_063079212.1?report=genbank&log$=prottop&blast_rank=26&RID=6EDRKX7H016","XP_063079212.1")
ribonucleoside-diphosphate reductase subunit M2 isoform X2 [Paramisgurnus dabryanus]	Paramisgurnus dabryanus	385	385	100%	5e-130	58.60	367	=HYPERLINK("https://www.ncbi.nlm.nih.gov/protein/XP_065112951.1?report=genbank&log$=prottop&blast_rank=27&RID=6EDRKX7H016","XP_065112951.1")
PREDICTED: ribonucleoside-diphosphate reductase subunit M2-like [Cyprinodon variegatus]	Cyprinodon variegatus	386	386	99%	5e-130	59.74	382	=HYPERLINK("https://www.ncbi.nlm.nih.gov/protein/XP_015237957.1?report=genbank&log$=prottop&blast_rank=28&RID=6EDRKX7H016","XP_015237957.1")
hypothetical protein BaRGS_00019263 [Batillaria attramentaria]	Batillaria attramentaria	386	386	99%	7e-130	60.32	398	=HYPERLINK("https://www.ncbi.nlm.nih.gov/protein/KAK7489464.1?report=genbank&log$=prottop&blast_rank=29&RID=6EDRKX7H016","KAK7489464.1")
ribonucleoside-diphosphate reductase small chain-like [Physella acuta]	Physella acuta	386	386	100%	7e-130	59.05	401	=HYPERLINK("https://www.ncbi.nlm.nih.gov/protein/XP_059176191.1?report=genbank&log$=prottop&blast_rank=30&RID=6EDRKX7H016","XP_059176191.1")
ribonucleoside-diphosphate reductase subunit M2 isoform X1 [Engraulis encrasicolus]	Engraulis encrasicolus	386	386	99%	7e-130	59.74	386	=HYPERLINK("https://www.ncbi.nlm.nih.gov/protein/XP_063079211.1?report=genbank&log$=prottop&blast_rank=31&RID=6EDRKX7H016","XP_063079211.1")
hypothetical protein AGOR_G00082630 [Albula goreensis]	Albula goreensis	386	386	99%	8e-130	59.42	387	=HYPERLINK("https://www.ncbi.nlm.nih.gov/protein/KAI1897372.1?report=genbank&log$=prottop&blast_rank=32&RID=6EDRKX7H016","KAI1897372.1")
putative ribonucleoside-diphosphate reductase small subunit [Namao virus]	Namao virus	383	383	99%	1e-129	59.29	322	=HYPERLINK("https://www.ncbi.nlm.nih.gov/protein/AXN91020.1?report=genbank&log$=prottop&blast_rank=33&RID=6EDRKX7H016","AXN91020.1")
ribonucleoside-diphosphate reductase subunit M2 [Sardina pilchardus]	Sardina pilchardus	385	385	99%	1e-129	59.11	385	=HYPERLINK("https://www.ncbi.nlm.nih.gov/protein/XP_062406940.1?report=genbank&log$=prottop&blast_rank=34&RID=6EDRKX7H016","XP_062406940.1")
ribonucleoside-diphosphate reductase subunit M2 isoform X2 [Archocentrus centrarchus]	Archocentrus centrarchus	385	385	99%	1e-129	59.11	364	=HYPERLINK("https://www.ncbi.nlm.nih.gov/protein/XP_030578197.1?report=genbank&log$=prottop&blast_rank=35&RID=6EDRKX7H016","XP_030578197.1")
ribonucleoside-diphosphate reductase subunit M2 isoform X2 [Cebus imitator]	Cebus imitator	385	385	99%	1e-129	59.42	390	=HYPERLINK("https://www.ncbi.nlm.nih.gov/protein/XP_017380948.1?report=genbank&log$=prottop&blast_rank=36&RID=6EDRKX7H016","XP_017380948.1")
hypothetical protein BsWGS_19388 [Bradybaena similaris]	Bradybaena similaris	386	386	99%	1e-129	59.24	399	=HYPERLINK("https://www.ncbi.nlm.nih.gov/protein/BFZ16350.1?report=genbank&log$=prottop&blast_rank=37&RID=6EDRKX7H016","BFZ16350.1")
hypothetical protein BsWGS_19389 [Bradybaena similaris]	Bradybaena similaris	386	386	99%	1e-129	59.24	406	=HYPERLINK("https://www.ncbi.nlm.nih.gov/protein/BFZ16349.1?report=genbank&log$=prottop&blast_rank=38&RID=6EDRKX7H016","BFZ16349.1")
ribonucleoside-diphosphate reductase subunit M2 [Aotus nancymaae]	Aotus nancymaae	385	385	99%	1e-129	59.42	389	=HYPERLINK("https://www.ncbi.nlm.nih.gov/protein/XP_012294289.2?report=genbank&log$=prottop&blast_rank=39&RID=6EDRKX7H016","XP_012294289.2")
ribonucleoside-diphosphate reductase subunit M2 isoform X3 [Saimiri boliviensis]	Saimiri boliviensis	385	385	99%	2e-129	59.42	389	=HYPERLINK("https://www.ncbi.nlm.nih.gov/protein/XP_074250029.1?report=genbank&log$=prottop&blast_rank=40&RID=6EDRKX7H016","XP_074250029.1")
ribonucleoside-diphosphate reductase subunit M2 isoform X3 [Triplophysa rosa]	Triplophysa rosa	384	384	99%	2e-129	59.11	366	=HYPERLINK("https://www.ncbi.nlm.nih.gov/protein/XP_057209673.1?report=genbank&log$=prottop&blast_rank=41&RID=6EDRKX7H016","XP_057209673.1")
MULTISPECIES: ribonucleoside-diphosphate reductase small subunit [unclassified Neochlamydia]	unclassified Neochlamydia	383	383	100%	2e-129	58.60	324	=HYPERLINK("https://www.ncbi.nlm.nih.gov/protein/WP_042243978.1?report=genbank&log$=prottop&blast_rank=42&RID=6EDRKX7H016","WP_042243978.1")
RecName: Full=Ribonucleoside-diphosphate reductase small chain; AltName: Full=Ribonucleotide reductase small subunit; AltName: Full=p41 [Spisula solidissima]	Spisula solidissima	385	385	99%	2e-129	60.44	384	=HYPERLINK("https://www.ncbi.nlm.nih.gov/protein/P07201.2?report=genbank&log$=prottop&blast_rank=43&RID=6EDRKX7H016","P07201.2")
ribonucleoside-diphosphate reductase subunit M2-like isoform X3 [Lethenteron reissneri]	Lethenteron reissneri	383	383	99%	2e-129	59.29	333	=HYPERLINK("https://www.ncbi.nlm.nih.gov/protein/XP_061424952.1?report=genbank&log$=prottop&blast_rank=44&RID=6EDRKX7H016","XP_061424952.1")
ribonucleoside-diphosphate reductase subunit M2 isoform X2 [Triplophysa rosa]	Triplophysa rosa	385	385	99%	2e-129	59.11	380	=HYPERLINK("https://www.ncbi.nlm.nih.gov/protein/XP_057209672.1?report=genbank&log$=prottop&blast_rank=45&RID=6EDRKX7H016","XP_057209672.1")
hypothetical protein NFI96_029869 [Prochilodus magdalenae]	Prochilodus magdalenae	385	385	99%	2e-129	59.42	387	=HYPERLINK("https://www.ncbi.nlm.nih.gov/protein/KAI4872398.1?report=genbank&log$=prottop&blast_rank=46&RID=6EDRKX7H016","KAI4872398.1")
ribonucleoside-diphosphate reductase subunit M2 B [Bufo bufo]	Bufo bufo	384	384	99%	2e-129	59.74	352	=HYPERLINK("https://www.ncbi.nlm.nih.gov/protein/XP_040288230.1?report=genbank&log$=prottop&blast_rank=47&RID=6EDRKX7H016","XP_040288230.1")
hypothetical protein JZ751_004935 [Albula glossodonta]	Albula glossodonta	385	385	99%	2e-129	59.42	387	=HYPERLINK("https://www.ncbi.nlm.nih.gov/protein/KAG9347368.1?report=genbank&log$=prottop&blast_rank=48&RID=6EDRKX7H016","KAG9347368.1")
ribonucleoside-diphosphate reductase subunit M2 [Nematolebias whitei]	Nematolebias whitei	384	384	99%	2e-129	59.11	375	=HYPERLINK("https://www.ncbi.nlm.nih.gov/protein/XP_037541942.1?report=genbank&log$=prottop&blast_rank=49&RID=6EDRKX7H016","XP_037541942.1")
ribonucleoside-diphosphate reductase subunit M2 isoform X1 [Archocentrus centrarchus]	Archocentrus centrarchus	385	385	99%	2e-129	59.11	387	=HYPERLINK("https://www.ncbi.nlm.nih.gov/protein/XP_030578196.1?report=genbank&log$=prottop&blast_rank=50&RID=6EDRKX7H016","XP_030578196.1")
ribonucleoside-diphosphate reductase small subunit [Neochlamydia sp. TUME1]	Neochlamydia sp. TUME1	382	382	100%	2e-129	58.60	324	=HYPERLINK("https://www.ncbi.nlm.nih.gov/protein/WP_039385940.1?report=genbank&log$=prottop&blast_rank=51&RID=6EDRKX7H016","WP_039385940.1")
MULTISPECIES: ribonucleoside-diphosphate reductase small subunit [unclassified Neochlamydia]	unclassified Neochlamydia	382	382	100%	2e-129	58.60	324	=HYPERLINK("https://www.ncbi.nlm.nih.gov/protein/WP_166154519.1?report=genbank&log$=prottop&blast_rank=52&RID=6EDRKX7H016","WP_166154519.1")
ribonucleoside-diphosphate reductase subunit M2 B-like [Branchiostoma lanceolatum]	Branchiostoma lanceolatum	385	385	99%	2e-129	58.79	397	=HYPERLINK("https://www.ncbi.nlm.nih.gov/protein/XP_066305436.1?report=genbank&log$=prottop&blast_rank=53&RID=6EDRKX7H016","XP_066305436.1")
unnamed protein product [Candidula unifasciata]	Candidula unifasciata	385	385	99%	2e-129	59.24	397	=HYPERLINK("https://www.ncbi.nlm.nih.gov/protein/CAG5123563.1?report=genbank&log$=prottop&blast_rank=54&RID=6EDRKX7H016","CAG5123563.1")
ribonucleoside-diphosphate reductase subunit M2-like isoform X1 [Myxocyprinus asiaticus]	Myxocyprinus asiaticus	385	385	99%	2e-129	59.42	386	=HYPERLINK("https://www.ncbi.nlm.nih.gov/protein/XP_051501182.1?report=genbank&log$=prottop&blast_rank=55&RID=6EDRKX7H016","XP_051501182.1")
hypothetical protein V1264_017766 [Littorina saxatilis]	Littorina saxatilis	384	384	99%	2e-129	60.32	360	=HYPERLINK("https://www.ncbi.nlm.nih.gov/protein/KAK7106517.1?report=genbank&log$=prottop&blast_rank=56&RID=6EDRKX7H016","KAK7106517.1")
hypothetical protein V1264_017770 [Littorina saxatilis]	Littorina saxatilis	384	384	99%	2e-129	60.32	362	=HYPERLINK("https://www.ncbi.nlm.nih.gov/protein/KAK7106522.1?report=genbank&log$=prottop&blast_rank=57&RID=6EDRKX7H016","KAK7106522.1")
ribonucleoside-diphosphate reductase subunit M2-like isoform X2 [Sardina pilchardus]	Sardina pilchardus	384	384	99%	2e-129	59.29	382	=HYPERLINK("https://www.ncbi.nlm.nih.gov/protein/XP_062395430.1?report=genbank&log$=prottop&blast_rank=58&RID=6EDRKX7H016","XP_062395430.1")
ribonucleoside-diphosphate reductase subunit M2-like isoform X3 [Myxocyprinus asiaticus]	Myxocyprinus asiaticus	384	384	99%	2e-129	59.42	364	=HYPERLINK("https://www.ncbi.nlm.nih.gov/protein/XP_051501185.1?report=genbank&log$=prottop&blast_rank=59&RID=6EDRKX7H016","XP_051501185.1")
ribonucleoside-diphosphate reductase subunit M2 isoform X1 [Alosa sapidissima]	Alosa sapidissima	385	385	99%	2e-129	59.11	389	=HYPERLINK("https://www.ncbi.nlm.nih.gov/protein/XP_041950929.1?report=genbank&log$=prottop&blast_rank=60&RID=6EDRKX7H016","XP_041950929.1")
ribonucleoside-diphosphate reductase subunit M2-like isoform X2 [Myxocyprinus asiaticus]	Myxocyprinus asiaticus	384	384	99%	3e-129	59.42	377	=HYPERLINK("https://www.ncbi.nlm.nih.gov/protein/XP_051501183.1?report=genbank&log$=prottop&blast_rank=61&RID=6EDRKX7H016","XP_051501183.1")
ribonucleoside-diphosphate reductase subunit M2 [Centropristis striata]	Centropristis striata	384	384	99%	3e-129	59.11	384	=HYPERLINK("https://www.ncbi.nlm.nih.gov/protein/XP_059212216.1?report=genbank&log$=prottop&blast_rank=62&RID=6EDRKX7H016","XP_059212216.1")
ribonucleoside-diphosphate reductase subunit M2-like isoform X1 [Sardina pilchardus]	Sardina pilchardus	384	384	99%	3e-129	59.29	385	=HYPERLINK("https://www.ncbi.nlm.nih.gov/protein/XP_062395420.1?report=genbank&log$=prottop&blast_rank=63&RID=6EDRKX7H016","XP_062395420.1")
ribonucleoside-diphosphate reductase subunit M2 B-like [Branchiostoma lanceolatum]	Branchiostoma lanceolatum	385	385	99%	3e-129	58.79	397	=HYPERLINK("https://www.ncbi.nlm.nih.gov/protein/XP_066305450.1?report=genbank&log$=prottop&blast_rank=64&RID=6EDRKX7H016","XP_066305450.1")
ribonucleoside-diphosphate reductase subunit M2-like [Limanda limanda]	Limanda limanda	384	384	99%	3e-129	59.74	383	=HYPERLINK("https://www.ncbi.nlm.nih.gov/protein/XP_060947532.1?report=genbank&log$=prottop&blast_rank=65&RID=6EDRKX7H016","XP_060947532.1")
ribonucleoside-diphosphate reductase subunit M2 isoform X1 [Triplophysa rosa]	Triplophysa rosa	384	384	99%	3e-129	59.11	385	=HYPERLINK("https://www.ncbi.nlm.nih.gov/protein/XP_057209671.1?report=genbank&log$=prottop&blast_rank=66&RID=6EDRKX7H016","XP_057209671.1")
ribonucleoside-diphosphate reductase subunit M2 isoform X2 [Sapajus apella]	Sapajus apella	384	384	99%	3e-129	59.42	390	=HYPERLINK("https://www.ncbi.nlm.nih.gov/protein/XP_032150043.1?report=genbank&log$=prottop&blast_rank=67&RID=6EDRKX7H016","XP_032150043.1")
ribonucleoside-diphosphate reductase subunit M2 [Alosa alosa]	Alosa alosa	384	384	99%	3e-129	59.11	385	=HYPERLINK("https://www.ncbi.nlm.nih.gov/protein/XP_048106311.1?report=genbank&log$=prottop&blast_rank=68&RID=6EDRKX7H016","XP_048106311.1")
ribonucleoside-diphosphate reductase subunit M2 isoform X2 [Alosa sapidissima]	Alosa sapidissima	384	384	99%	3e-129	59.11	385	=HYPERLINK("https://www.ncbi.nlm.nih.gov/protein/XP_041950930.1?report=genbank&log$=prottop&blast_rank=69&RID=6EDRKX7H016","XP_041950930.1")
ribonucleoside-diphosphate reductase subunit M2 [Limanda limanda]	Limanda limanda	384	384	99%	3e-129	59.74	383	=HYPERLINK("https://www.ncbi.nlm.nih.gov/protein/XP_060947480.1?report=genbank&log$=prottop&blast_rank=70&RID=6EDRKX7H016","XP_060947480.1")
ribonucleoside-diphosphate reductase subunit M2 isoform X2 [Trachinotus anak]	Trachinotus anak	383	383	99%	3e-129	58.47	363	=HYPERLINK("https://www.ncbi.nlm.nih.gov/protein/XP_071323553.1?report=genbank&log$=prottop&blast_rank=71&RID=6EDRKX7H016","XP_071323553.1")
PREDICTED: ribonucleoside-diphosphate reductase subunit M2 isoform X2 [Colobus angolensis palliatus]	Colobus angolensis palliatus	384	384	99%	3e-129	59.42	389	=HYPERLINK("https://www.ncbi.nlm.nih.gov/protein/XP_011816307.1?report=genbank&log$=prottop&blast_rank=72&RID=6EDRKX7H016","XP_011816307.1")
ribonucleoside-diphosphate reductase subunit M2 [Misgurnus anguillicaudatus]	Misgurnus anguillicaudatus	384	384	100%	4e-129	58.60	386	=HYPERLINK("https://www.ncbi.nlm.nih.gov/protein/XP_073712178.1?report=genbank&log$=prottop&blast_rank=73&RID=6EDRKX7H016","XP_073712178.1")
ribonucleoside-diphosphate reductase subunit M2-like [Engraulis encrasicolus]	Engraulis encrasicolus	384	384	99%	4e-129	59.42	386	=HYPERLINK("https://www.ncbi.nlm.nih.gov/protein/XP_063079210.1?report=genbank&log$=prottop&blast_rank=74&RID=6EDRKX7H016","XP_063079210.1")
ribonucleoside-diphosphate reductase subunit M2-like [Cheilinus undulatus]	Cheilinus undulatus	384	384	99%	4e-129	59.42	384	=HYPERLINK("https://www.ncbi.nlm.nih.gov/protein/XP_041661254.1?report=genbank&log$=prottop&blast_rank=75&RID=6EDRKX7H016","XP_041661254.1")
ribonucleoside-diphosphate reductase subunit M2 isoform X2 [Parambassis ranga]	Parambassis ranga	383	383	99%	4e-129	59.42	362	=HYPERLINK("https://www.ncbi.nlm.nih.gov/protein/XP_028252680.1?report=genbank&log$=prottop&blast_rank=76&RID=6EDRKX7H016","XP_028252680.1")
ribonucleoside-diphosphate reductase subunit M2-like isoform X2 [Lethenteron reissneri]	Lethenteron reissneri	382	382	99%	4e-129	59.29	349	=HYPERLINK("https://www.ncbi.nlm.nih.gov/protein/XP_061424951.1?report=genbank&log$=prottop&blast_rank=77&RID=6EDRKX7H016","XP_061424951.1")
PREDICTED: ribonucleoside-diphosphate reductase subunit M2 isoform X1 [Colobus angolensis palliatus]	Colobus angolensis palliatus	384	384	99%	4e-129	59.42	390	=HYPERLINK("https://www.ncbi.nlm.nih.gov/protein/XP_011816306.1?report=genbank&log$=prottop&blast_rank=78&RID=6EDRKX7H016","XP_011816306.1")
ribonucleoside-diphosphate reductase subunit M2 isoform X1 [Trachinotus anak]	Trachinotus anak	384	384	99%	4e-129	58.47	385	=HYPERLINK("https://www.ncbi.nlm.nih.gov/protein/XP_071323551.1?report=genbank&log$=prottop&blast_rank=79&RID=6EDRKX7H016","XP_071323551.1")
unnamed protein product [Lampetra fluviatilis]	Lampetra fluviatilis	384	384	99%	4e-129	59.29	387	=HYPERLINK("https://www.ncbi.nlm.nih.gov/protein/CAL5909472.1?report=genbank&log$=prottop&blast_rank=80&RID=6EDRKX7H016","CAL5909472.1")
ribonucleoside-diphosphate reductase small chain [Lingula anatina]	Lingula anatina	384	384	100%	4e-129	59.62	399	=HYPERLINK("https://www.ncbi.nlm.nih.gov/protein/XP_013417055.1?report=genbank&log$=prottop&blast_rank=81&RID=6EDRKX7H016","XP_013417055.1")
ribonucleoside-diphosphate reductase subunit M2-like [Branchiostoma lanceolatum]	Branchiostoma lanceolatum	384	384	99%	5e-129	58.47	397	=HYPERLINK("https://www.ncbi.nlm.nih.gov/protein/XP_066305469.1?report=genbank&log$=prottop&blast_rank=82&RID=6EDRKX7H016","XP_066305469.1")
ribonucleoside-diphosphate reductase subunit M2 [Erpetoichthys calabaricus]	Erpetoichthys calabaricus	384	384	99%	5e-129	59.74	387	=HYPERLINK("https://www.ncbi.nlm.nih.gov/protein/XP_028652704.1?report=genbank&log$=prottop&blast_rank=83&RID=6EDRKX7H016","XP_028652704.1")
ribonucleoside-diphosphate reductase subunit M2-like [Centropristis striata]	Centropristis striata	384	384	99%	5e-129	59.11	384	=HYPERLINK("https://www.ncbi.nlm.nih.gov/protein/XP_059212275.1?report=genbank&log$=prottop&blast_rank=84&RID=6EDRKX7H016","XP_059212275.1")
ribonucleoside-diphosphate reductase subunit M2-like isoform X2 [Corythoichthys intestinalis]	Corythoichthys intestinalis	382	382	99%	5e-129	60.06	346	=HYPERLINK("https://www.ncbi.nlm.nih.gov/protein/XP_057679308.1?report=genbank&log$=prottop&blast_rank=85&RID=6EDRKX7H016","XP_057679308.1")
ribonucleoside-diphosphate reductase subunit M2 [Cynoglossus semilaevis]	Cynoglossus semilaevis	384	384	99%	5e-129	59.42	386	=HYPERLINK("https://www.ncbi.nlm.nih.gov/protein/XP_008311901.1?report=genbank&log$=prottop&blast_rank=86&RID=6EDRKX7H016","XP_008311901.1")
ribonucleoside-diphosphate reductase subunit M2 [Paralichthys olivaceus]	Paralichthys olivaceus	384	384	99%	5e-129	59.11	385	=HYPERLINK("https://www.ncbi.nlm.nih.gov/protein/XP_069370632.1?report=genbank&log$=prottop&blast_rank=87&RID=6EDRKX7H016","XP_069370632.1")
ribonucleoside-diphosphate reductase subunit M2 isoform X1 [Thunnus thynnus]	Thunnus thynnus	384	384	99%	5e-129	59.55	385	=HYPERLINK("https://www.ncbi.nlm.nih.gov/protein/XP_067428058.1?report=genbank&log$=prottop&blast_rank=88&RID=6EDRKX7H016","XP_067428058.1")
hypothetical protein NHX12_026089 [Muraenolepis orangiensis]	Muraenolepis orangiensis	384	384	99%	6e-129	59.74	381	=HYPERLINK("https://www.ncbi.nlm.nih.gov/protein/KAJ3606568.1?report=genbank&log$=prottop&blast_rank=89&RID=6EDRKX7H016","KAJ3606568.1")
RIR2 reductase [Amia calva]	Amia calva	382	382	99%	6e-129	59.11	355	=HYPERLINK("https://www.ncbi.nlm.nih.gov/protein/MBN3311269.1?report=genbank&log$=prottop&blast_rank=90&RID=6EDRKX7H016","MBN3311269.1")
ribonucleoside-diphosphate reductase subunit M2 [Paramormyrops kingsleyae]	Paramormyrops kingsleyae	384	384	99%	6e-129	59.11	385	=HYPERLINK("https://www.ncbi.nlm.nih.gov/protein/XP_023681598.1?report=genbank&log$=prottop&blast_rank=91&RID=6EDRKX7H016","XP_023681598.1")
ribonucleoside-diphosphate reductase subunit M2-like isoform X1 [Corythoichthys intestinalis]	Corythoichthys intestinalis	384	384	99%	6e-129	60.06	386	=HYPERLINK("https://www.ncbi.nlm.nih.gov/protein/XP_057679307.1?report=genbank&log$=prottop&blast_rank=92&RID=6EDRKX7H016","XP_057679307.1")
ribonucleoside-diphosphate reductase subunit M2 isoform X1 [Parambassis ranga]	Parambassis ranga	384	384	99%	6e-129	59.42	386	=HYPERLINK("https://www.ncbi.nlm.nih.gov/protein/XP_028252678.1?report=genbank&log$=prottop&blast_rank=93&RID=6EDRKX7H016","XP_028252678.1")
ribonucleoside-diphosphate reductase subunit M2 B [Ranitomeya imitator]	Ranitomeya imitator	382	382	99%	6e-129	59.74	344	=HYPERLINK("https://www.ncbi.nlm.nih.gov/protein/XP_069587819.1?report=genbank&log$=prottop&blast_rank=94&RID=6EDRKX7H016","XP_069587819.1")
ribonucleoside-diphosphate reductase subunit M2 [Anoplopoma fimbria]	Anoplopoma fimbria	384	384	99%	6e-129	59.74	384	=HYPERLINK("https://www.ncbi.nlm.nih.gov/protein/XP_054474154.1?report=genbank&log$=prottop&blast_rank=95&RID=6EDRKX7H016","XP_054474154.1")
ribonucleoside-diphosphate reductase subunit M2 B-like isoform X1 [Lethenteron reissneri]	Lethenteron reissneri	384	384	99%	6e-129	59.29	404	=HYPERLINK("https://www.ncbi.nlm.nih.gov/protein/XP_061424950.1?report=genbank&log$=prottop&blast_rank=96&RID=6EDRKX7H016","XP_061424950.1")
ribonucleoside-diphosphate reductase subunit M2-like isoform X2 [Petromyzon marinus]	Petromyzon marinus	382	382	99%	6e-129	59.29	355	=HYPERLINK("https://www.ncbi.nlm.nih.gov/protein/XP_032817483.1?report=genbank&log$=prottop&blast_rank=97&RID=6EDRKX7H016","XP_032817483.1")
ribonucleoside-diphosphate reductase subunit M2 [Oryzias latipes]	Oryzias latipes	382	382	99%	6e-129	59.11	338	=HYPERLINK("https://www.ncbi.nlm.nih.gov/protein/XP_023808655.1?report=genbank&log$=prottop&blast_rank=98&RID=6EDRKX7H016","XP_023808655.1")
hypothetical protein V1264_002514 [Littorina saxatilis]	Littorina saxatilis	382	382	99%	7e-129	60.32	361	=HYPERLINK("https://www.ncbi.nlm.nih.gov/protein/KAK7098157.1?report=genbank&log$=prottop&blast_rank=99&RID=6EDRKX7H016","KAK7098157.1")
hypothetical protein Q8A67_017805 [Cirrhinus molitorella]	Cirrhinus molitorella	384	384	99%	7e-129	59.11	386	=HYPERLINK("https://www.ncbi.nlm.nih.gov/protein/KAK2884168.1?report=genbank&log$=prottop&blast_rank=100&RID=6EDRKX7H016","KAK2884168.1")
