## Supplementary data_Transcription factor S_BLAST+ for "Genomic analysis of *Megalocytivirus* genomes reveals widespread recombination"

Description	Scientific Name	Max Score	Total Score	Query Cover	E value	Per. ident	Acc. Len	Accession
Dwarf gourami iridovirus RNA polymerase gene, partial cds	Dwarf gourami iridovirus	150	150	100%	2e-43	100	654	AY989903.1
Infectious spleen and kidney necrosis virus isolate case7 DNA associated RNA polymerase gene, partial cds; ORF029L gene, complete cds; and ORF030R gene, partial cds	Infectious spleen and kidney necrosis virus	150	150	100%	2e-43	100	674	KX354212.1
Murray cod iridovirus RNA polymerase gene, partial cds	Murray cod iridovirus	150	150	100%	2e-43	100	675	AY936205.1
Infectious spleen and kidney necrosis virus isolate TTIV-2011, complete genome	Infectious spleen and kidney necrosis virus	150	150	100%	1e-39	100	110394	MW883594.1
Infectious spleen and kidney necrosis virus strain AK-ISKNV, complete genome	Infectious spleen and kidney necrosis virus	150	150	100%	1e-39	100	110460	OR536350.1
Infectious spleen and kidney necrosis virus isolate OGIV-HN-2018-001, complete genome	Infectious spleen and kidney necrosis virus	150	150	100%	1e-39	100	110699	PP974677.1
Infectious spleen and kidney necrosis virus isolate XHIV-2015, complete genome	Infectious spleen and kidney necrosis virus	150	150	100%	1e-39	100	110894	MW883600.1
Infectious spleen and kidney necrosis virus isolate Bali/ Hybrid-grouper/2016/SVC-18-072, complete genome	Infectious spleen and kidney necrosis virus	150	150	100%	1e-39	100	110919	MW557381.1
Infectious spleen and kidney necrosis virus isolate Bali/Hybrid-grouper/2016/SVC-18-009, complete genome	Infectious spleen and kidney necrosis virus	150	150	100%	1e-39	100	110961	MW464172.1
Infectious spleen and kidney necrosis virus isolate XMIV-2015, complete genome	Infectious spleen and kidney necrosis virus	150	150	100%	1e-39	100	110962	MW883602.1
Infectious spleen and kidney necrosis virus isolate TLIV-2015, complete genome	Infectious spleen and kidney necrosis virus	150	150	100%	1e-39	100	111014	MW883601.1
Infectious spleen and kidney necrosis virus isolate HGIV-Cantik1-2014, complete genome	Infectious spleen and kidney necrosis virus	150	150	100%	1e-39	100	111039	MW883596.1
Infectious spleen and kidney necrosis virus isolate DGIV_2010, complete genome	Infectious spleen and kidney necrosis virus	150	150	100%	1e-39	100	111092	MW883604.1
Infectious spleen and kidney necrosis virus isolate OGIV-YK-2018, complete genome	Infectious spleen and kidney necrosis virus	150	150	100%	1e-39	100	111105	MW883605.1
Infectious spleen and kidney necrosis virus isolate HGIV-2015, complete genome	Infectious spleen and kidney necrosis virus	150	150	100%	1e-39	100	111138	MW883603.1
Infectious spleen and kidney necrosis virus strain RSIV-Ku, complete genome	Infectious spleen and kidney necrosis virus	150	150	100%	1e-39	100	111154	KT781098.1
Spotted knifejaw iridovirus, complete genome	Spotted knifejaw iridovirus	150	150	100%	1e-39	100	111198	MT986830.1
Infectious spleen and kidney necrosis virus isolate TLIV-2011, complete genome	Infectious spleen and kidney necrosis virus	150	150	100%	1e-39	100	111309	MW883593.1
Infectious spleen and kidney necrosis virus isolate NH-2021, complete genome	Infectious spleen and kidney necrosis virus	150	150	100%	1e-39	100	111315	OR356116.1
Infectious spleen and kidney necrosis virus isolate NH-2005, complete genome	Infectious spleen and kidney necrosis virus	150	150	100%	1e-39	100	111315	OP896201.1
Infectious spleen and kidney necrosis virus isolate TTIV-2015, complete genome	Infectious spleen and kidney necrosis virus	150	150	100%	1e-39	100	111351	MW883599.1
Infectious spleen and kidney necrosis virus strain LakeVolta_BF-2, complete genome	Infectious spleen and kidney necrosis virus	150	150	100%	1e-39	100	111362	OQ513807.1
Infectious spleen and kidney necrosis virus, complete genome	Infectious spleen and kidney necrosis virus	150	150	100%	1e-39	100	111362	NC_003494.1
Infectious spleen and kidney necrosis virus isolate EFIV-2018, complete genome	Infectious spleen and kidney necrosis virus	150	150	100%	1e-39	100	111369	MW273353.1
Infectious spleen and kidney necrosis virus isolate EFIV-2019, complete genome	Infectious spleen and kidney necrosis virus	150	150	100%	1e-39	100	111380	MW273354.1
Infectious spleen and kidney necrosis virus isolate KU1, complete genome	Infectious spleen and kidney necrosis virus	150	150	100%	1e-39	100	111487	MT128666.1
Infectious spleen and kidney necrosis virus isolate OGIV-PW-2018, complete genome	Infectious spleen and kidney necrosis virus	150	150	100%	1e-39	100	111609	MW883606.1
Infectious spleen and kidney necrosis virus isolate KU2, complete genome	Infectious spleen and kidney necrosis virus	150	150	100%	1e-39	100	111610	MT128667.1
Infectious spleen and kidney necrosis virus isolate BCIV-2015, complete genome	Infectious spleen and kidney necrosis virus	150	150	100%	1e-39	100	111666	MW883595.1
MAG: Infectious spleen and kidney necrosis virus isolate ISKNV_Ghana_TIV_2019, complete genome	Infectious spleen and kidney necrosis virus	150	150	100%	1e-39	100	111831	OR670976.1
Infectious spleen and kidney necrosis virus strain TIV-2020, complete genome	Infectious spleen and kidney necrosis virus	150	150	100%	1e-39	100	111837	ON212400.1
Banggai cardinalfish iridovirus isolate BCIV/2017, complete genome	Banggai cardinalfish iridovirus	150	150	100%	1e-39	100	111920	MT926123.1
Infectious spleen and kidney necrosis virus isolate NS-2404, complete genome	Infectious spleen and kidney necrosis virus	150	150	100%	1e-39	100	112192	PV683077.1
Infectious spleen and kidney necrosis virus isolate ISKNV-ASB-23, complete genome	Infectious spleen and kidney necrosis virus	150	150	100%	1e-39	100	112236	PP151097.1
Largemouth bass ulcerative syndrome virus isolate LBUSV-GZ, complete genome	Largemouth bass ulcerative syndrome virus	150	150	100%	1e-39	100	112248	OP009387.1
Oxyeleotris marmoratus iridovirus isolate ZH, complete genome	Oxyeleotris marmoratus iridovirus	150	150	100%	1e-39	100	112507	PQ152308.1
Banggai cardinalfish iridovirus isolate BCIV/WVL17393/2012, complete genome	Banggai cardinalfish iridovirus	150	150	100%	1e-39	100	112618	MN432490.1
Angelfish iridovirus AFIV-16, complete genome	Angelfish iridovirus AFIV-16	149	149	100%	3e-39	98.63	111127	MK689685.1
Red sea bream iridovirus genes for largest subunit of the DNA-dependent RNA polymerase, DNA repair protein RAD2, ribonucleotide reductase small subunit, complete cds	Red seabream iridovirus	145	145	100%	5e-38	95.89	7141	AB018418.1
Small yellow croaker iridovirus isolate Zhoushan, complete genome	Small yellow croaker iridovirus	145	145	100%	5e-38	95.89	110560	OL310752.1
Large yellow croaker iridovirus isolate ZS-1, complete genome	Large yellow croaker iridovirus	145	145	100%	5e-38	95.89	111854	OL774653.1
Red seabream iridovirus isolate SBIV-V12, complete genome	Red seabream iridovirus	145	145	100%	5e-38	95.89	111876	ON743042.1
Large yellow croaker iridovirus isolate Zhoushan, complete genome	Large yellow croaker iridovirus	145	145	100%	5e-38	95.89	112043	MW139932.1
Large yellow croaker iridovirus isolate ZS-2, complete genome	Large yellow croaker iridovirus	145	145	100%	5e-38	95.89	112041	OL774654.1
Pompano iridovirus isolate PIV2016, complete genome	Pompano iridovirus	145	145	100%	5e-38	95.89	112052	MK098187.1
Red seabream iridovirus isolate SBIV-VP13, complete genome	Red seabream iridovirus	145	145	100%	5e-38	95.89	112158	ON740976.1
Megalocytivirus FD201807, complete genome	Megalocytivirus FD201807	145	145	100%	5e-38	95.89	112214	OQ475017.1
Pompano iridovirus isolate PIV2010, complete genome	Pompano iridovirus	145	145	100%	5e-38	95.89	112321	MK098185.1
Red seabream iridovirus isolate 17SbTy, complete genome	Red seabream iridovirus	145	145	100%	5e-38	95.89	112360	OK042108.1
Large yellow croaker iridovirus isolate ZS-3, complete genome	Large yellow croaker iridovirus	145	145	100%	5e-38	95.89	112362	OL774655.1
Pompano iridovirus isolate PIV2014a, complete genome	Pompano iridovirus	145	145	100%	5e-38	95.89	112377	MK098186.1
Red sea bream iridovirus genomic DNA, circular physical map, complete sequence	Red seabream iridovirus	145	145	100%	5e-38	95.89	112415	AB104413.1
Red seabream iridovirus strain RSIV_121, complete genome	Red seabream iridovirus	144	144	100%	2e-37	94.52	111557	MT798582.1
Red seabream iridovirus isolate 17RbGs, complete genome	Red seabream iridovirus	144	144	100%	2e-37	94.52	112235	OK042109.1
Rock bream iridovirus isolate RBIV-C1, complete genome	Rock bream iridovirus	144	144	100%	2e-37	94.52	112333	KC244182.1
Spotted knifejaw iridovirus isolate SKIV-TJ, complete genome	Spotted knifejaw iridovirus	144	144	100%	2e-37	94.52	112489	ON075463.1
Giant sea perch iridovirus - K1 isolate GSIV-K1, complete genome	giant sea perch iridovirus - K1	144	144	100%	2e-37	94.52	112565	KT804738.1
Red seabream iridovirus DNA, complete sequence, strain: RIE12-1	Red seabream iridovirus	144	144	100%	2e-37	94.52	112590	AP017456.1
Orange-spotted grouper iridovirus, complete genome	orange spotted grouper iridovirus	144	144	100%	2e-37	94.52	112636	AY894343.1
Red seabream iridovirus isolate KagYT-96, complete genome	Red seabream iridovirus	144	144	100%	2e-37	94.52	112710	MK689686.1
Infectious spleen and kidney necrosis virus isolate RSIV-HGIV-Cantik-2014, complete genome	Infectious spleen and kidney necrosis virus	144	144	100%	2e-37	94.52	112717	MW883598.1
Turbot reddish body iridovirus, complete genome	Turbot reddish body iridovirus	142	142	100%	5e-37	93.15	110104	GQ273492.1
South American cichlid iridovirus, complete genome	South American cichlid iridovirus	141	141	99%	1e-36	94.44	111347	MG570131.1
Three spot gourami iridovirus, complete genome	Three spot gourami iridovirus	141	141	99%	1e-36	94.44	111591	MG570132.1
Large yellow croaker iridovirus, complete genome	Large yellow croaker iridovirus	136	136	100%	9e-35	93.15	111760	AY779031.1
Rock bream iridovirus strain RBIV-KOR-TY1 from South Korea, complete genome	Rock bream iridovirus	119	119	90%	1e-28	86.36	112080	AY532606.1
MAG: Threespine stickleback iridovirus isolate STMY_2012_42, partial sequence	Threespine stickleback iridovirus	96.3	96.3	88%	9e-21	71.88	36080	PQ335174.1
PREDICTED: Syngnathus scovelli DNA-directed RNA polymerase II subunit rpb1-like (LOC125990657), mRNA	Syngnathus scovelli	65.5	65.5	63%	7e-10	67.39	4395	XM_049758072.1
Scale drop disease virus isolate C4575, partial genome	Scale drop disease virus	55.5	55.5	89%	2e-06	41.54	124244	NC_027778.1
Scale drop disease virus isolate SDDV_Thai_2019, complete genome	Scale drop disease virus	55.5	55.5	89%	2e-06	41.54	131129	MN562489.1
Scale drop disease virus isolate GF_MU1, complete genome	Scale drop disease virus	55.5	55.5	89%	2e-06	41.54	131276	MT521409.1
Scale drop disease virus strain TH7_2019, complete genome	Scale drop disease virus	55.5	55.5	89%	2e-06	41.54	131759	PP660347.1
Scale drop disease virus isolate SDDV-ZH-06/20, complete genome	Scale drop disease virus	55.5	55.5	89%	2e-06	41.54	131893	OM037668.2
Blastocystis sp. ST4 transcription elongation factor TFIIS mRNA	Blastocystis sp. subtype 4	52	52	79%	4e-05	41.38	936	XM_014671358.1
European chub iridovirus isolate LEC15001, complete genome	European chub iridovirus	51.6	51.6	79%	5e-05	44.83	128216	MK637631.1
Rhizophagus irregularis uncharacterized protein (OCT59_011001), partial mRNA	Rhizophagus irregularis	50.8	50.8	88%	1e-04	35.82	1173	XM_025314025.2
Mimiviridae sp. ChoanoV1 genomic sequence	Mimiviridae sp. ChoanoV1	50.1	50.1	89%	2e-04	29.23	334414	MK250085.1
MAG: Mimivirus LCMiAC01 genomic sequence	Mimivirus LCMiAC01	48.5	48.5	53%	6e-04	43.59	46271	MK500393.1
Tetraselmis virus 1, complete genome	Tetraselmis virus 1	48.5	48.5	89%	7e-04	36.92	668031	NC_075136.1
Blastocystis hominis mRNA	Blastocystis hominis	47.8	47.8	92%	8e-04	35.82	710	XM_013038463.1
Theileria parva strain Muguga Transcription factor S-II (TFIIS) family protein (rpoM), partial mRNA	Theileria parva strain Muguga	47	47	81%	0.001	33.9	446	XM_759071.2
Thermococcus celer (clone H6400A) RNA polymerase, complete cds	Thermococcus celer	46.2	46.2	93%	0.002	30.88	399	L27650.1
MAG: uncultured archaeon isolate MFD02416.bin.1.261 genome assembly, chromosome: 1	uncultured archaeon	47.4	47.4	63%	0.002	41.3	2683460	OY970286.1
Spodoptera frugiperda ascovirus 1a complete genome	Spodoptera frugiperda ascovirus 1a	47	47	62%	0.002	42.22	156922	NC_008361.1
Oceanusvirus sp. strain TetV-2, complete genome	Oceanusvirus sp.	47	47	86%	0.002	33.33	660680	OR001839.1
PREDICTED: Actinidia eriantha transcription elongation factor TFIIS-like (LOC130758641), mRNA	Actinidia eriantha	46.2	46.2	59%	0.003	44.19	1180	XM_057613608.1
Phytophthora cinnamomi Transcription elongation factor S-II (IUM83_06492), partial mRNA	Phytophthora cinnamomi	45.4	45.4	79%	0.006	34.48	939	XM_067930704.1
PREDICTED: Rhopalosiphum maidis DNA-directed RNA polymerase III subunit RPC10-like (LOC113553058), mRNA	Rhopalosiphum maidis	44.3	44.3	81%	0.008	32.2	432	XM_026956184.1
PREDICTED: Rhopalosiphum maidis DNA-directed RNA polymerase III subunit RPC10-like (LOC113556325), mRNA	Rhopalosiphum maidis	44.3	44.3	81%	0.009	32.2	449	XM_026961196.1
MAG: Candidatus Bathyarchaeota archaeon isolate MFD02416.bin.c.15 genome assembly, chromosome: 1	Candidatus Bathyarchaeota archaeon	45.4	45.4	63%	0.009	39.13	2937366	OY969706.1
Heliothis virescens ascovirus 3i isolate HvAV-3i, complete genome	Heliothis virescens ascovirus 3i	45.1	45.1	51%	0.009	45.95	185650	MF781070.1
Heliothis virescens ascovirus 3e, complete genome	Heliothis virescens ascovirus 3e	45.1	45.1	51%	0.009	45.95	186262	NC_009233.1
Heliothis virescens ascovirus 3h, complete genome	Heliothis virescens ascovirus 3h	45.1	45.1	51%	0.009	45.95	190519	KU170628.1
Heliothis virescens ascovirus 3j ENT01 genomic DNA, complete genome	Heliothis virescens ascovirus 3j	45.1	45.1	51%	0.009	45.95	191718	LC332918.1
Heliothis virescens ascovirus 3g, complete genome	Heliothis virescens ascovirus 3g	45.1	45.1	51%	0.009	45.95	199721	NC_044939.1
Phytophthora sojae transcription elongation factor partial mRNA	Phytophthora sojae	45.1	45.1	79%	0.01	34.48	918	XM_009522490.1
Heliothis virescens ascovirus 3f isolate LD135790, complete genome	Heliothis virescens ascovirus 3f	45.1	45.1	51%	0.011	45.95	198157	NC_044938.1
Phytophthora infestans T30-4 transcription elongation factor, putative (PITG_06819), mRNA	Phytophthora infestans T30-4	44.7	44.7	79%	0.012	32.76	1438	XM_002904758.1
Kaumoebavirus isolate Sc, complete genome	Kaumoebavirus	44.7	44.7	90%	0.013	34.72	350731	KX552040.1
Kaumoebavirus isolate Sc, complete genome	Kaumoebavirus	44.7	44.7	90%	0.013	34.72	350731	NC_034249.1
